# Tissue-adapted NK cells shape pathogenic cDC1 niches in early arthritis

**DOI:** 10.64898/2026.05.01.716870

**Authors:** Oliver C. Knight, Chiara Giordano, Anne Sae Lim von Stuckrad, Cornelia Winning, Chrissy Bolton, Christopher B. Mahony, Mir-Farzin Mashreghi, Adam P. Croft, Tilmann Kallinich, Timo Rückert, Chiara Romagnani

## Abstract

Chronic forms of autoimmune arthritis, including juvenile idiopathic arthritis (JIA), are characterised by persistent synovial inflammation. While adaptive mechanisms are well-studied, the innate networks driving early joint disease remain poorly defined. Here, through unbiased profiling of innate lymphoid cells from the joints of children with JIA at disease onset, we identify activated natural killer (NK) cells as key orchestrators of adaptive immune niches. The selective upregulation of lymphotactin (XCL1) by activated NK cells is accompanied by the synovial enrichment of XCR1^+^ type 1 conventional dendritic cells (cDC1s), directly correlating with disease severity. In situ, NK cells spatially anchor with recruited cDC1s to assemble discrete, multicellular effector niches alongside T cells. Finally, we demonstrate this NK-cDC1 spatial architecture represents a conserved pathogenic module across adult arthropathies, including rheumatoid arthritis. Our findings establish the XCL1-XCR1 axis as a fundamental innate feature of chronic joint inflammation, defining a targetable mechanism that precedes and promotes downstream adaptive responses.
