## Supplementary Table 1: Patient demographics for "Tissue-adapted NK cells shape pathogenic cDC1 niches in early arthritis"

### Sheet: patient_demographics
Characteristic	Total Cohort (n = 49)
Demographics
Sex — Female, n (%)	38 (78%)
Age at sample collection (years), median (IQR)	10.8 (7.1 - 13.6)
Age at diagnosis (years), median (IQR)	3.3 (1.8 - 7.1)
Disease duration at collection (months), median (IQR)	29.9 (8.5 - 87.3)
ILAR classification
Oligoarticular, n (%)	28 (57%)
Polyarticular (RF negative), n (%)	9 (18%)
Polyarticular (RF positive), n (%)	1 (2%)
Psoriatic, n (%)	8 (16%)
Enthesitis-related arthritis, n (%)	3 (6%)
Disease activity
Clinical juvenile arthritis disease activity score (cJADAS-10) — median (IQR)	7.5 (6.5 - 12.0)
Active joint count — median (IQR)	1.0 (1.0 - 1.0)
Evaluation by physician — median (IQR)	3.0 (3.0 - 4.0)
Parental/patient evaluation — median (IQR)	3.0 (2.5 - 5.0)
Clinical findings
Anti-nuclear antibody (ANA) positivity, n (%)	35 (71%)
Rheumatoid factor (RF) positivity, n/N (%)*	1/48 (2%)
C-reactive protein (CRP) (mg/L), median (IQR)	2.5 (2.5 - 8.0)
Therapies after initial presentation
Unmedicated / Treatment-naïve, n (%)	30 (61%)
Conventional synthetic DMARDs (e.g., MTX) alone, n (%)	10 (20%)
Biological DMARDs (e.g., Adalimumab) alone, n (%)	5 (10%)
Targeted synthetic DMARDs (Tofacitinib), n (%)	2 (4%)
Combination therapy (csDMARD + bDMARD), n (%)	1 (2%)
Glucocorticoids (with MTX), n (%)	1 (2%)
	*One patient was missing RF status
	**CRP values reported as <5 mg/L were calculated as 2.5 mg/L
Abbreviations: ANA, anti-nuclear antibody; bDMARD, biological disease-modifying antirheumatic drug; cJADAS-10, clinical juvenile arthritis disease activity score; CRP, C-reactive protein; csDMARD, conventional synthetic disease-modifying antirheumatic drug; ILAR, International League of Associations for Rheumatology; IQR, interquartile range; MTX, methotrexate; RF, rheumatoid factor; tsDMARD, tar…
