## Supplementary Table 2: Antibodies for "Tissue-adapted NK cells shape pathogenic cDC1 niches in early arthritis"

### Sheet: sorting_ILC
Antigen	Fluorophore	Clone	Supplier	Titration
L/D	Fixable Aqua	L34957	Invitrogen	0.002
CD1c	BV510	L161	BioLegend	0.01
CD15	BV510	W6D3	BioLegend	0.01
CD19	BV510	HIB19	BioLegend	0.02
CD123	BV510	6H6	BioLegend	0.01
CD235a	BV510	GA-R2	BD Biosciences	0.02
CD3	BV421	OKT3	BioLegend	0.01
CD14	PerCP/Cyanine5.5	63D3	BioLegend	0.0025
CD7	BV786	M-T701	BD Biosciences	0.01
NKG2A	PE	S19004C	BioLegend	0.005
NKG2C	Biotin	REA205	Miltenyi Biotec	0.02

### Sheet: totalseq_ILC
id	name	read	pattern	sequence	feature_type
CD117	CD117	R2	5PNNNNNNNNNN(BC)	AGACTAATAGCTGAC	Antibody Capture
CD127	CD127	R2	5PNNNNNNNNNN(BC)	GTGTGTTGTCCTATG	Antibody Capture
CD137	CD137	R2	5PNNNNNNNNNN(BC)	CAGTAAGTTCGGGAC	Antibody Capture
CD154	CD154	R2	5PNNNNNNNNNN(BC)	GCTAGATAGATGCAA	Antibody Capture
CD16	CD16	R2	5PNNNNNNNNNN(BC)	AAGTTCACTCTTTGC	Antibody Capture
CD160	CD160	R2	5PNNNNNNNNNN(BC)	GGCTAGAAATCAACG	Antibody Capture
CD161	CD161	R2	5PNNNNNNNNNN(BC)	GTACGCAGTCCTTCT	Antibody Capture
CD2	CD2	R2	5PNNNNNNNNNN(BC)	TACGATTTGTCAGGG	Antibody Capture
CD223	CD223	R2	5PNNNNNNNNNN(BC)	CATTTGTCTGCCGGT	Antibody Capture
CD226	CD226	R2	5PNNNNNNNNNN(BC)	TCTCAGTGTTTGTGG	Antibody Capture
CD244	CD244	R2	5PNNNNNNNNNN(BC)	TCGCTTGGATGGTAG	Antibody Capture
CD25	CD254	R2	5PNNNNNNNNNN(BC)	TTTGTCCTGTACGCC	Antibody Capture
CD27	CD27	R2	5PNNNNNNNNNN(BC)	GCACTCCTGCATGTA	Antibody Capture
CD279	CD279	R2	5PNNNNNNNNNN(BC)	ACAGCGCCGTATTTA	Antibody Capture
CD294	CD294	R2	5PNNNNNNNNNN(BC)	TGTTTACGAGAGCCC	Antibody Capture
CD319	CD319	R2	5PNNNNNNNNNN(BC)	AGTATGCCATGTCTT	Antibody Capture
CD328	CD328	R2	5PNNNNNNNNNN(BC)	CTTAGCATTTCACTG	Antibody Capture
CD366	CD366	R2	5PNNNNNNNNNN(BC)	TGTCCTACCCAACTT	Antibody Capture
CD39	CD39	R2	5PNNNNNNNNNN(BC)	TTACCTGGTATCCGT	Antibody Capture
CD4	CD4	R2	5PNNNNNNNNNN(BC)	GAGGTTAGTGATGGA	Antibody Capture
CD45RO	CD45RO	R2	5PNNNNNNNNNN(BC)	CTCCGAATCATGTTG	Antibody Capture
CD52	CD52	R2	5PNNNNNNNNNN(BC)	CTTTGTACGAGCAAA	Antibody Capture
CD56	CD56	R2	5PNNNNNNNNNN(BC)	TTCGCCGCATTGAGT	Antibody Capture
CD57	CD57	R2	5PNNNNNNNNNN(BC)	AACTCCCTATGGAGG	Antibody Capture
CD62L	CD62L	R2	5PNNNNNNNNNN(BC)	GTCCCTGCAACTTGA	Antibody Capture
CD66ace	CD66ace	R2	5PNNNNNNNNNN(BC)	GGGACAGTTCGTTTC	Antibody Capture
CD8	CD8	R2	5PNNNNNNNNNN(BC)	GCGCAACTTGATGAT	Antibody Capture
CD85j	CD85j	R2	5PNNNNNNNNNN(BC)	TGTCAGTTCCTATGA	Antibody Capture
CD94	CD94	R2	5PNNNNNNNNNN(BC)	CTTTCCGGTCCTACA	Antibody Capture
CD96	CD96	R2	5PNNNNNNNNNN(BC)	TGGCCTATAAATGGT	Antibody Capture
CX3CR1	CX3CR1	R2	5PNNNNNNNNNN(BC)	AGTATCGTCTCTGGG	Antibody Capture
CXCR1	CXCR1	R2	5PNNNNNNNNNN(BC)	CTACGCCTCCTTTCT	Antibody Capture
CXCR4	CXCR4	R2	5PNNNNNNNNNN(BC)	TCAGGTCCTTTCAAC	Antibody Capture
CXCR6	CXCR6	R2	5PNNNNNNNNNN(BC)	GACAGTCGATGCAAC	Antibody Capture
HLA-DR	HLA-DR	R2	5PNNNNNNNNNN(BC)	AATAGCGAGCAAGTA	Antibody Capture
KIR2DL1-S1-S3-S5	KIR2DL1-S1-S3-S5	R2	5PNNNNNNNNNN(BC)	TATCAACCAACGCTT	Antibody Capture
KIR2DL2-L3	KIR2DL2-L3	R2	5PNNNNNNNNNN(BC)	GACCCGTAGTTTGAT	Antibody Capture
KIR3DL1	KIR3DL1	R2	5PNNNNNNNNNN(BC)	GGACGCTTTCCTTGA	Antibody Capture
KLRG1	KLRG1	R2	5PNNNNNNNNNN(BC)	GTAGTAGGCTAGACC	Antibody Capture
NKG2D	NKG2D	R2	5PNNNNNNNNNN(BC)	CGTGTTTGTTCCTCA	Antibody Capture
NKp30	NKp30	R2	5PNNNNNNNNNN(BC)	AAAGTCACTCTGCCG	Antibody Capture
NKp44	NKp44	R2	5PNNNNNNNNNN(BC)	GGGCAATTAGCGAGT	Antibody Capture
NKp46	NKp46	R2	5PNNNNNNNNNN(BC)	ACAATTTGAACAGCG	Antibody Capture
biotinNKG2C	biotinNKG2C	R2	5PNNNNNNNNNN(BC)	CGGTATATCAACAGA	Antibody Capture
peNKG2A	peNKG2A	R2	5PNNNNNNNNNN(BC)	TGACCAGTTCCGCAT	Antibody Capture
TIGIT	TIGIT	R2	5PNNNNNNNNNN(BC)	TTGCTTACCGCCAGA	Antibody Capture
Hashtag1	Hashtag1	R2	5PNNNNNNNNNN(BC)	GTCAACTCTTTAGCG	Antibody Capture
Hashtag2	Hashtag2	R2	5PNNNNNNNNNN(BC)	TGATGGCCTATTGGG	Antibody Capture
Hashtag3	Hashtag3	R2	5PNNNNNNNNNN(BC)	TTCCGCCTCTCTTTG	Antibody Capture
Hashtag4	Hashtag4	R2	5PNNNNNNNNNN(BC)	AGTAAGTTCAGCGTA	Antibody Capture
Hashtag5	Hashtag5	R2	5PNNNNNNNNNN(BC)	AAGTATCGTTTCGCA	Antibody Capture

### Sheet: sorting_DC_fluorescent
Antigen	Fluorophore	Clone	Supplier	Titration
L/D	Fixable Aqua	L34957	Invitrogen	0.002
CD15	BV510	W6D3	BioLegend	0.01
CD19	BV510	HIB19	BioLegend	0.02
CD235a	BV510	GA-R2	BD Biosciences	0.02
CD45	Alexa Fluor 700	HI30	BioLegend	0.005
CD3	BV421	OKT3	BioLegend	0.01
CD88	PE-Vio615	REA1213	Miltenyi Biotec	0.01
CD7	BV711	M-T701	BD Biosciences	0.01
CD303	PE-Vio770	REA693	Miltenyi Biotec	0.005
CD11c	VioBright-FITC	REA618	Miltenyi Biotec	0.005
CD1c	PE	REA694	Miltenyi Biotec	0.005
CD141	APC	REA674	Miltenyi Biotec	0.0025

### Sheet: totalseq_DC
id	name	read	pattern	sequence	feature_type
CD103	CD103	R2	^(BC)	GACCTCATTGTGAAT	Antibody Capture
CD115	CD115	R2	^(BC)	AATCACGGTCCTTGT	Antibody Capture
CD117	CD117	R2	^(BC)	AGACTAATAGCTGAC	Antibody Capture
CD123	CD123	R2	^(BC)	CTTCACTCTGTCAGG	Antibody Capture
CD127	CD127	R2	^(BC)	GTGTGTTGTCCTATG	Antibody Capture
CD134	CD134	R2	^(BC)	AACCCACCGTTGTTA	Antibody Capture
CD135	CD135	R2	^(BC)	CAGTAGATGGAGCAT	Antibody Capture
CD137	CD137	R2	^(BC)	CAGTAAGTTCGGGAC	Antibody Capture
CD16	CD16	R2	^(BC)	AAGTTCACTCTTTGC	Antibody Capture
CD1c	CD1c	R2	^(BC)	GAGCTACTTCACTCG	Antibody Capture
CD273	CD273	R2	^(BC)	TCAACGCTTGGCTAG	Antibody Capture
CD294	CD294	R2	^(BC)	TGTTTACGAGAGCCC	Antibody Capture
CD303	CD303	R2	^(BC)	GAGATGTCCGAATTT	Antibody Capture
CD4	CD4	R2	^(BC)	GCGATCCCTTGAGAT	Antibody Capture
CD40	CD40	R2	^(BC)	CTCAGATGGAGTATG	Antibody Capture
CD49a	CD49a	R2	^(BC)	ACTGATGGACTCAGA	Antibody Capture
CD5	CD5	R2	^(BC)	CATTAACGGGATGCC	Antibody Capture
CD56	CD56	R2	^(BC)	TTCGCCGCATTGAGT	Antibody Capture
CD70	CD70	R2	^(BC)	CGCGAACATAAGAAG	Antibody Capture
CD80	CD80	R2	^(BC)	ACGAATCAATCTGTG	Antibody Capture
CD86	CD86	R2	^(BC)	GTCTTTGTCAGTGCA	Antibody Capture
CD8	CD8a	R2	^(BC)	GCTGCGCTTTCCATT	Antibody Capture
FcER1a	FcER1a	R2	^(BC)	CTCGTTTCCGTATCG	Antibody Capture
HLA-DR	HLA-DR	R2	^(BC)	AATAGCGAGCAAGTA	Antibody Capture
NKp44	NKp44	R2	^(BC)	GGGCAATTAGCGAGT	Antibody Capture
XCR1	XCR1	R2	^(BC)	AAGACGCATGTCAAC	Antibody Capture
Hashtag1	Hashtag1	R2	^(BC)	GTCAACTCTTTAGCG	Antibody Capture
Hashtag2	Hashtag2	R2	^(BC)	TGATGGCCTATTGGG	Antibody Capture
Hashtag3	Hashtag3	R2	^(BC)	TTCCGCCTCTCTTTG	Antibody Capture
Hashtag4	Hashtag4	R2	^(BC)	AGTAAGTTCAGCGTA	Antibody Capture
Hashtag5	Hashtag5	R2	^(BC)	AAGTATCGTTTCGCA	Antibody Capture

### Sheet: sorting_total_immune_cell
Antigen	Fluorophore	Clone	Supplier	Titration
L/D	Fixable Aqua	L34957	Invitrogen	0.002
CD15	BV510	W6D3	BioLegend	0.01
CD19	BV510	HIB19	BioLegend	0.02
CD235a	BV510	GA-R2	BD Biosciences	0.02
CD45	Alexa Fluor 700	HI30	BioLegend	0.005

### Sheet: totalseq_total_immune_cell
id	name	read	pattern	sequence	feature_type
Hashtag1	Hashtag1	R2	^(BC)	GTCAACTCTTTAGCG	Antibody Capture
Hashtag2	Hashtag2	R2	^(BC)	TGATGGCCTATTGGG	Antibody Capture
Hashtag3	Hashtag3	R2	^(BC)	TTCCGCCTCTCTTTG	Antibody Capture
Hashtag4	Hashtag4	R2	^(BC)	AGTAAGTTCAGCGTA	Antibody Capture

### Sheet: phenotyping_ilc_dc_enrichment
Antigen	Fluorophore	Clone	Supplier	Titration
L/D	eFluor 780	65-0865-14	Invitrogen	0.00125
CD15	BV510	W6D3	BioLegend	0.01
CD19	BV510	HIB19	BioLegend	0.02
CD89	BV510	A59	BD Biosciences	0.02
CD123	BV510	6H6	BioLegend	0.01
CD235a	BV510	GA-R2	BD Biosciences	0.005
CD45	AF700	HI30	BioLegend	0.01
CD3	BUV395	SK7	BD Biosciences	0.02
CD7	BV711	M-T701	BD Biosciences	0.01
CD127	PE	MB15-19C9	Miltenyi Biotec	0.01
NKp46	RB780	9E2/NKp46	BD Biosciences	0.005
CD16	BUV496	3G8	BD Biosciences	0.01
CD56	PE-Vio615	REA196	Miltenyi Biotec	0.0025
CD117	BV605	104D2	BioLegend	0.05
CD294	PerCP/Cy5.5	BM16	BioLegend	0.1
CD49a	PE-Vio770	REA1106	Miltenyi Biotec	0.005
CD137	BUV737	4B4-1	BD Biosciences	0.005
CD103	BUV805	Ber-ACT8	BD Biosciences	0.0025
CD11c	BV421	Bu15	BioLegend	0.01
CD141	BUV615	1A4	BD Biosciences	0.00125
XCR1	PE/Fire 810	S15046E	BioLegend	0.01
CD62L	APC	DREG-56	BioLegend	0.05
Wash, fix, perm
Ki67	BV786	B56	BD Biosciences	0.005
EOMES	FITC	WD1928	Invitrogen	0.05

### Sheet: phenotyping_nk_activation
Antigen	Fluorophore	Clone	Supplier	Titration
L/D	BV510	L34957	Invitrogen	0.0025
CD15	BV510	W6D3	BioLegend	0.01
CD19	BV510	HIB19	BioLegend	0.02
CD89	BV510	A59	BD Biosciences	0.02
CD123	BV510	6H6	BioLegend	0.01
CD45	AF700	HI30	BioLegend	0.01
CD3	BUV395	SK7	BD Biosciences	0.02
CD7	BV711	M-T701	BD Biosciences	0.01
CD8	PerCP-Vio700	REA734	Miltenyi Biotec	0.01
CD16	BUV496	3G8	BD Biosciences	0.01
CD56	PE-Vio615	REA196	Miltenyi Biotec	0.00125
Wash, fix, perm
IFNg	PEVio770	REA600	Miltenyi Biotec	0.02
TNFa	BV605	Mab11	BioLegend	0.02
XCL1	Unconjugated goat IgG	AF695	R&D Systems	0.01
Wash with perm
anti-Goat IgG	af488	A11055	Invitrogen	1 in 2000
